# Contrasting Rhizosphere Nitrogen Dynamics in Andropogoneae Grasses: Implications for Sustainable Agriculture

**DOI:** 10.1101/2024.06.03.597142

**Authors:** Sheng-Kai Hsu, Bryan D Emmett, Alexandria Haafke, Germano Costa-Neto, Aimee J Schulz, Nicholas Lepak, Thuy La, Taylor AuBuchon-Elder, Charles Hale, Sierra S Raglin, Jonathan O Ojeda-Rivera, Angela D Kent, Elizabeth A Kellogg, M Cinta Romay, Edward S Buckler

**Affiliations:** Institute for Genomic Diversity, Cornell University, Ithaca, NY, USA 14853; USDA-ARS, National Laboratory for Agriculture and the Environment, Ames, IA, USA 50011; Section of Plant Breeding and Genetics, Cornell University, Ithaca, NY USA 14853; USDA-ARS, Robert W. Holley Center for Agriculture and Health, Ithaca, NY, USA 14853; Donald Danforth Plant Science Center, St. Louis, MO, USA 63132; Carl R. Woese Institute for Genomic Biology, University of Illinois at Urbana-Champaign, Urbana, IL, USA 61801; Department of Natural Resources and Environmental Sciences, University of Illinois at Urbana-Champaign, Urbana, IL, USA 61801; Arnold Arboretum of Harvard University, Boston, MA, USA 02130

**Author notes:** Correspondence: Sheng-Kai Hsu,; Edward S Buckler.

**Keywords:** Rhizosphere, Nitrogen Cycle, Andropogoneae, Sustainability, Evolution

## Abstract

**Background:** Nitrogen (N) fertilization in crop production significantly impacts ecosystems, often disrupting natural plant-microbe-soil interactions and causing environmental pollution. Our research tested the hypothesis that phylogenetically related perennial grasses might preserve rhizosphere management strategies conducive to a sustainable N economy for crops.

**Method:** We analyzed the N cycle in the rhizospheres of 36 Andropogoneae grass species related to maize and sorghum, investigating their impacts on N availability and losses. This assay is supplemented with the collection and comparison of native habitat environment data for ecological inference as well as cross-species genomic and transcriptomic association analyses for candidate gene discovery.

**Result:** Contrary to our hypothesis, all examined annual species, including sorghum and maize, functioned as N "Conservationists," reducing soil nitrification potential and conserving N. In contrast, some perennial species enhanced nitrification and leaching ("Leachers"). Yet a few other species exhibited similar nitrification stimulation effects but limited NO_3_^-^ losses ("Nitrate Keepers"). We identified significant soil characteristics as influential factors in the eco-evolutionary dynamics of plant rhizospheres, and highlighted the crucial roles of a few transporter genes in soil N management and utilization.

**Conclusion:** These findings serve as valuable guidelines for future breeding efforts for global sustainability.
