## Supplementary material for "Contrasting Rhizosphere Nitrogen Dynamics in Andropogoneae Grasses: Implications for Sustainable Agriculture": TableS1

### Sheet: Sheet1
BucklerLabGH_PIant_ID	species name	ecotype	Source	Source link	Genome_assembly	phylogenetically closest long read assembly	latitude	longitude
A10100002	Bothriochloa insculpta	Kellogg PI207977	USDA-NPGS	https://npgsweb.ars-grin.gov/gringlobal/accessiondetail?id=1173666	A1010002.final.contigs.fa	Bl-K1279B-DRAFT-PanAnd-1.0.fasta	N/A	N/A
A10120002	Chrysopogon nigritanus	Pasquet 1200	wild collected	https://tropicos.org/specimen/100696766	N/A	Cs-KelloggPI219580-DRAFT-PanAnd-1.0.fasta	-14.9641	25.7918
A10130002	Chrysopogon serrulatus	Kellogg PI219580	USDA-NPGS	https://tropicos.org/specimen/100628628	Cs-KelloggPI219580-DRAFT-PanAnd-1.0.fasta	Cs-KelloggPI219580-DRAFT-PanAnd-1.0.fasta	N/A	N/A
A10140002	Chrysopogon zizanioides	Vet MRL-001 (sunshine)	wild collected	N/A	A1014002.final.contigs.fa	Cs-KelloggPI219580-DRAFT-PanAnd-1.0.fasta	N/A	N/A
A10150002	Rottboellia tuberculosa	Layton & Zhong 169	wild collected	https://tropicos.org/specimen/100598580	Rt-Layton_Zhong169-DRAFT-PanAnd-1.0.fasta	Rt-Layton_Zhong169-DRAFT-PanAnd-1.0.fasta	27.8045	-81.4761
A10160002	Cymbopogon citratus	PI314907	USDA-NPGS	https://npgsweb.ars-grin.gov/gringlobal/accessiondetail?id=1235060	Cc-PI314907-DRAFT-PanAnd-1.0.fasta	Cc-PI314907-DRAFT-PanAnd-1.0.fasta	18.3747	-64.8937
A10200002	Dichanthium annulatum	Pasquet 1134	wild collected	https://tropicos.org/specimen/103251210	A1020001.final.contigs.fa	Bl-K1279B-DRAFT-PanAnd-1.0.fasta	15.4065	74.9194
A10210002	Elionurus tripsacoides	Layton & Zhong 168	wild collected	https://tropicos.org/specimen/100598590	Et-Layton_Zhong168-DRAFT-PanAnd-1.0.fasta	Et-Layton_Zhong168-DRAFT-PanAnd-1.0.fasta	28.3147	-82.0584
A10230002	Hemarthria compressa	PI404118	USDA-NPGS	https://tropicos.org/specimen/100615675	Hp-KelloggPI404118-DRAFT-PanAnd-1.0.fasta	Hp-KelloggPI404118-DRAFT-PanAnd-1.0.fasta	N/A	N/A
A10250002	Hyparrhenia dipIandra	Pasquet 1126	wild collected	https://tropicos.org/specimen/100668389	A1025002.final.contigs.fa	Av-Kellogg1287_8-REFERENCE-PanAnd-1.0.fasta	0.370533	34.8814
A10300002	Ischaemum rugosum	Pasquet 1136	wild collected	https://tropicos.org/specimen/103249206	Ir-Pasquet1136-DRAFT-PanAnd-1.0.fasta	Ir-Pasquet1136-DRAFT-PanAnd-1.0.fasta	13.8027	74.6468
A10310002	Miscanthus ecklonii	PI410159	USDA-NPGS	https://npgsweb.ars-grin.gov/gringlobal/accessiondetail?id=1309232	A1031001.final.contigs.fa	Msinensis_497_v7.0.fasta	N/A	N/A
A10330002	Miscanthus junceus	Pasquet 1213	wild collected	https://tropicos.org/specimen/100696478	A1033002.final.contigs.fa	Msinensis_497_v7.0.fasta	-17.1166	26.376
A10590002	Miscanthus sinensis	compopolitan	Cornell University Botanical Garden	N/A	Msinensis_497_v7.0.fasta	Msinensis_497_v7.0.fasta	N/A	N/A
A10320002	Miscanthus 'Giganteus'	Giganteus	Cornell University Botanical Garden	N/A	N/A	Msinensis_497_v7.0.fasta	N/A	N/A
A10630002	Pogonatherum paniceum	Clark s.n.	cultivated seed Iowa State U	https://tropicos.org/specimen/100684230	Pi-Clark-DRAFT-PanAnd-1.0.fasta	Pi-Clark-DRAFT-PanAnd-1.0.fasta	N/A	N/A
A10730002	Thelepogon elegans	Pasquet 1246	wild collected	https://tropicos.org/specimen/100696780	Te-Pasquet1246-DRAFT-PanAnd-1.0.fasta	Te-Pasquet1246-DRAFT-PanAnd-1.0.fasta	-7.32233	37.1512
A10740002	Themeda triandra	AUB21_1	wild collected	https://tropicos.org/specimen/101212043	Tt-AUB21_1-DRAFT-PanAnd-1.0.fasta	Tt-AUB21_1-DRAFT-PanAnd-1.0.fasta	-35.4705	149.789
A10760002	Urelytrum digitatum	Pasquet 1171	wild collected	https://tropicos.org/specimen/100628862	Ud-Pasquet1171-DRAFT-PanAnd-1.0.fasta	Ud-Pasquet1171-DRAFT-PanAnd-1.0.fasta	-8.82652	31.4176
A10770002	Vossia cuspidata	Pasquet 1222	wild collected	N/A	Vc-Pasquet1098-DRAFT-PanAnd-1.0.fasta	Vc-Pasquet1098-DRAFT-PanAnd-1.0.fasta	0.5414	36.0731
A10870002	Bothriochloa barbinodis	PI 204138	USDA-NPGS	https://tropicos.org/specimen/101378140	AN21TSTL0191.final.contigs.fa	Bl-K1279B-DRAFT-PanAnd-1.0.fasta	N/A	N/A
A10880002	Schizachyrium condensatum	Welker 235	seed wild collected, DNA extracted in Kellogg lab	N/A	AN21TS66.final.contigs.fa	Sm-PI203595-DRAFT-PanAnd-1.0.fasta	N/A	N/A
A10960002	Heteropogon contortus	AUB053	wild collected	https://tropicos.org/specimen/101212470	Hc-AUB53_1-DRAFT-PanAnd-1.0.fasta	Hc-AUB53_1-DRAFT-PanAnd-1.0.fasta	-14.5593	132.461
A10980002	Andropogon gerardii	CAM 1351	wild collected	https://tropicos.org/specimen/101083649	Ag-CAM1351-DRAFT-PanAnd-1.0.fasta	Ag-CAM1351-DRAFT-PanAnd-1.0.fasta	35.4512	-80.4673
A10990002	Bothriochloa laguroides	Kellogg 1279-B	wild collected	https://tropicos.org/specimen/3523552	Bl-K1279B-DRAFT-PanAnd-1.0.fasta	Bl-K1279B-DRAFT-PanAnd-1.0.fasta	33.9375	-103.14
A11000002	Sorghastrum nutans	CAM 1369	wild collected	https://tropicos.org/specimen/101083646	Sn-CAM1369-DRAFT-PanAnd-1.0.fasta	Sn-CAM1369-DRAFT-PanAnd-1.0.fasta	39.0886	-96.5536
A11020002	Schizachyrium scoparium	CAM 1384	wild collected	https://tropicos.org/specimen/101083648	Ss-CAM1384-DRAFT-PanAnd-1.0.fasta	Ss-CAM1384-DRAFT-PanAnd-1.0.fasta	39.0886	-96.5536
A11050002	Anatherum virginicum	Kellogg 1287	wild collected	https://tropicos.org/specimen/103249062	Av-Kellogg1287_8-REFERENCE-PanAnd-1.0.fasta	Av-Kellogg1287_8-REFERENCE-PanAnd-1.0.fasta	38.7163	-90.8161
A11060002	Schizachyrium microstachyum	PI203595	USDA-NPGS	https://npgsweb.ars-grin.gov/gringlobal/accessiondetail?id=1170786	Sm-PI203595-DRAFT-PanAnd-1.0.fasta	Sm-PI203595-DRAFT-PanAnd-1.0.fasta	-30.3442	-54.3219
A11070002	Andropogon chinensis	Pasquet 1232	wild collected	https://tropicos.org/specimen/100825136	Ac-Pasquet1232-DRAFT-PanAnd-1.0.fasta	Ac-Pasquet1232-DRAFT-PanAnd-1.0.fasta	-9.60742	31.0262
A11080002	Rhytachne rottboellioides	Malcomber 3106	wild collected	https://tropicos.org/specimen/100382643	Rr-Malcomber3106-DRAFT-PanAnd-1.0.fasta	Rr-Malcomber3106-DRAFT-PanAnd-1.0.fasta	-10.6167	35.6333
A11090002	Andropogon burmanicus	Traiperm 572	wild collected	https://tropicos.org/specimen/102875433	Ab-Traiperm_572-DRAFT-PanAnd-1.0.fasta	Ab-Traiperm_572-DRAFT-PanAnd-1.0.fasta	15.2289	105.176
A11100002	Hyparrhenia newtonii	Pasquet 1219	wild collected	https://tropicos.org/collection/4238705	AN21TS42.final.contigs.fa	Av-Kellogg1287_8-REFERENCE-PanAnd-1.0.fasta	-12.5988	30.3929
A1114002	Spodiopogon sibiricus	B&T	cultivated seed eBay	N/A	AN21TSTL0209.final.contigs.fa	Hc-AUB53_1-DRAFT-PanAnd-1.0.fasta	N/A	N/A
T062	Tripsacum dactyloides	KS_B6_1	Land Institute; germplasm collection	N/A	Td-KS_B6_1-REFERENCE-PanAnd-2.0a.fasta	Td-KS_B6_1-REFERENCE-PanAnd-2.0a.fasta	38.7658	-97.5722
B73	Zea mays		Buckler lab nursery	N/A	Zm-B73-REFERENCE-NAM-5.0.fasta	Zm-B73-REFERENCE-NAM-5.0.fasta	N/A	N/A
Mo17	Zea mays		Buckler lab nursery	N/A	Zm-Mo17-REFERENCE-CAU-1.0.fa	Zm-Mo17-REFERENCE-CAU-1.0.fa	N/A	N/A
Btx623	Sorghum bicolor		Buckler lab nursery	N/A	Sb-JGI-v3.fasta	Sb-JGI-v3.fasta	N/A	N/A
PI514549	Sorghum bicolor		Buckler lab nursery	N/A	N/A	Sb-JGI-v3.fasta	N/A	N/A
