## Supplementary material for "Contrasting Rhizosphere Nitrogen Dynamics in Andropogoneae Grasses: Implications for Sustainable Agriculture": TableS2

### Sheet: Sheet1
Varable Name	Source	Categories	description	period	unit
bio01_Annual_Mean_Temperature	WorldClim	temperature	annual mean temperature	1970-2000	°C
bio10_Mean_Temperature_Warmest_Quarter	WorldClim	temperature	mean temperature of the warmest quarter	1970-2000	°C
bio11_Mean_Temperature_Coldest_Quarter	WorldClim	temperature	mean temperature of the coldest quarter	1970-2000	°C
bio12_Annual_Precipitation	WorldClim	precipitation	annual precipitation	1970-2000	mm
bio13_Precipitation_Wettest_Month	WorldClim	precipitation	precipitation of the wettest month	1970-2000	mm
bio14_Precipitation_Driest_Month	WorldClim	precipitation	precipitation of the driest month	1970-2000	mm
bio15_Precipitation_Seasonality	WorldClim	precipitation	precipitation seasonality	1970-2000	%
bio16_Precipitation_Wettest_Quarter	WorldClim	precipitation	precipitation of the wettest quarter	1970-2000	mm
bio17_Precipitation_Driest_Quarter	WorldClim	precipitation	precipitation of the driest quarter	1970-2000	mm
bio18_Precipitation_Warmest_Quarter	WorldClim	precipitation	precipitation of the warmest quarter	1970-2000	mm
bio19_Precipitation_Coldest_Quarter	WorldClim	precipitation	precipitation of the coldest quarter	1970-2000	mm
bio02_Mean_Diurnal_Range	WorldClim	temperature	mean diurnal temperature range	1970-2000	°C
bio03_Isothermality	WorldClim	temperature	isothermality = bio2/bio7	1970-2000	%
bio04_Temperature_Seasonality	WorldClim	temperature	temperature seasonality	1970-2000	%
bio05_Max_Temperature_Warmest_Month	WorldClim	temperature	maximal temperature of the warmest month	1970-2000	°C
bio06_Min_Temperature_Coldest_Month	WorldClim	temperature	minimal temperature of the coldest month	1970-2000	°C
bio07_Temperature_Annual_Range	WorldClim	temperature	mean annual temperature range	1970-2000	°C
bio08_Mean_Temperature_Wettest_Quarter	WorldClim	temperature	mean temperature of the wettest quarter	1970-2000	°C
bio09_Mean_Temperature_Driest_Quarter	WorldClim	temperature	mean temperature of the driest quarter	1970-2000	°C
HYSOGs	Ross et al., 2018	combined	Global soil hydrolic groups
eta	FAO-GAEZ	precipitation	evapotranspiration rate	1960-1990	100 mm/sq-m
KG2	FAO-GAEZ	combined	Koeppen-Gerger 2 character classification	1960-1990
KG3	FAO-GAEZ	combined	Koeppen-Gerger 3 character classification	1960-1990
ld1	FAO-GAEZ	growth	average length of the longest component LGP (length of growing period)	1960-1990	days
lgb	FAO-GAEZ	growth	Beginning date of the longest component LGP	1960-1990	day-of-year
lgd	FAO-GAEZ	growth	Average total length of growing period	1960-1990	days
lt3	FAO-GAEZ	temperature	Average number of days with avg. temperature > 10 °C	1960-1990	days
mc2	FAO-GAEZ	temperature	Thermal Zones	1960-1990
mcr	FAO-GAEZ	growth	multi-cropping class	1960-1990
n00	FAO-GAEZ	temperature	average number of days with minimal temperature below 0°C	1960-1990	days
n10	FAO-GAEZ	temperature	average number of days with minimal temperature below 10°C	1960-1990	days
n15	FAO-GAEZ	temperature	average number of days with minimal temperature below 15°C	1960-1990	days
ndd	FAO-GAEZ	precipitation	number of dry days during growing period (temperature above 5°C )	1960-1990	days
ndr	FAO-GAEZ	precipitation	Average number of rain days (precipitation > 1mm)	1960-1990	days
rfm	FAO-GAEZ	precipitation	Modified Fournier Index	1960-1990	mm
ri2	FAO-GAEZ	precipitation	precipitation/ PET (Precipitation minus potential evapotranspiration) ratio in days above 5°C	1960-1990	%
rid	FAO-GAEZ	precipitation	annual P/PET ratio	1960-1990	%
riS	FAO-GAEZ	precipitation	P/PET ratio in Summer (April-September in Northern hemisphere)	1960-1990	%
riW	FAO-GAEZ	precipitation	P/PET ratio in WInter (October-March in Northern hemisphere)	1960-1990	%
wde	FAO-GAEZ	precipitation	Evapotranspiration deficit	1960-1990	mm
x35	FAO-GAEZ	temperature	average number of days with maximal temperature above 35°C	1960-1990	days
x45	FAO-GAEZ	temperature	average number of days with maximal temperature above 45°C	1960-1990	days
SBIO1_5	Lembrechts et al., 2022	soil_temperature	annual mean soil temperature at 0-5cm		°C
SBIO1_15	Lembrechts et al., 2022	soil_temperature	annual mean soil temperature at 5-15cm		°C
SBIO10_5	Lembrechts et al., 2022	soil_temperature	mean soil temperature of the warmest quarter at 0-5cm		°C
SBIO10_15	Lembrechts et al., 2022	soil_temperature	mean soil temperature of the warmest quarter at 5-15cm		°C
SBIO11_5	Lembrechts et al., 2022	soil_temperature	mean soil temperature of the coldest quarter at 0-5cm		°C
SBIO11_15	Lembrechts et al., 2022	soil_temperature	mean soil temperature of the coldest quarter at 5-15cm		°C
SBIO2_5	Lembrechts et al., 2022	soil_temperature	mean diurnal range of soil temperature at 0-5cm		°C
SBIO2_15	Lembrechts et al., 2022	soil_temperature	mean diurnal range of soil temperature at 5-15cm		°C
SBIO3_5	Lembrechts et al., 2022	soil_temperature	soil isothermality at 0-5cm		%
SBIO3_15	Lembrechts et al., 2022	soil_temperature	soil isothermality at 5-15cm		%
SBIO4_5	Lembrechts et al., 2022	soil_temperature	soil temperature seasonality at 0-5cm		%
SBIO4_15	Lembrechts et al., 2022	soil_temperature	soil temperature seasonality at 5-15cm		%
SBIO5_5	Lembrechts et al., 2022	soil_temperature	maximal soil temperature of the warmest month at 0-5cm		°C
SBIO5_15	Lembrechts et al., 2022	soil_temperature	maximal soil temperature of the warmest month at 5-15cm		°C
SBIO6_5	Lembrechts et al., 2022	soil_temperature	minimal soil temperature of the coldest month at 0-5cm		°C
SBIO6_15	Lembrechts et al., 2022	soil_temperature	minimal soil temperature of the coldest month at 5-15cm		°C
SBIO7_5	Lembrechts et al., 2022	soil_temperature	mean annual soil temperature range at 0-5cm		°C
SBIO7_15	Lembrechts et al., 2022	soil_temperature	mean annual soil temperature range at 5-15cm		°C
SBIO8_5	Lembrechts et al., 2022	soil_temperature	mean soil temperature of the wettest quarter at 0-5cm		°C
SBIO8_15	Lembrechts et al., 2022	soil_temperature	mean soil temperature of the wettest quarter at 5-15cm		°C
SBIO9_5	Lembrechts et al., 2022	soil_temperature	mean soil temperature of the driest quarter at 0-5cm		°C
SBIO9_15	Lembrechts et al., 2022	soil_temperature	mean soil temperature of the driest quarter at 5-15cm		°C
BD1_GSDE_5	GSDE	soil_feature	soil bulk density at 0-4.5cm		0.01g/cu-cm
BS1_GSDE_5	GSDE	soil_feature	soil base saturation at 0-4.5cm		%
CACO31_GSDE_5	GSDE	soil_feature	soil CaCO3 content at 0-4.5cm		% of weight
CEC1_GSDE_5	GSDE	soil_feature	soil Cation exchanging capacity at 0-4.5cm		0.01cmol/kg
CLAY1_GSDE_5	GSDE	soil_feature	soil clay content at 0-4.5cm		% of weight
ECE1_GSDE_5	GSDE	soil_feature	soil eletrical conductivity at 0-4.5cm		0.01 ds/m
ESP1_GSDE_5	GSDE	soil_feature	soil exchangeable sodium (Na) percentage at 0-4.5cm		0.01 % of weight
EXAL1_GSDE_5	GSDE	soil_feature	soil exchangeable Aluminum at 0-4.5cm		0.01cmol/kg
EXCA1_GSDE_5	GSDE	soil_feature	soil exchangeable Calcium at 0-4.5cm		0.01cmol/kg
EXH1_GSDE_5	GSDE	soil_feature	soil exchangeable acidity at 0-4.5cm		0.01cmol/kg
EXK1_GSDE_5	GSDE	soil_feature	soil exchangeable potassium (K) at 0-4.5cm		0.01cmol/kg
EXMG1_GSDE_5	GSDE	soil_feature	soil exchangeable Magnesium at 0-4.5cm		0.01cmol/kg
GRAV1_GSDE_5	GSDE	soil_feature	soil gravel content at 0-4.5cm		% of volume
GYP1_GSDE_5	GSDE	soil_feature	soil gysum content at 0-4.5cm		0.01 % of weight
OC1_GSDE_5	GSDE	soil_feature	soil organic carbon content at 0-4.5cm		0.01 % of weight
PBR1_GSDE_5	GSDE	soil_feature	soil phosphorous content using the Bray1 method at 0-4.5cm		0.01 ppm of weight
PHCA1_GSDE_5	GSDE	soil_feature	soil pH using CaCl2 method at 0-4.5cm		0.1
PHH2O1_GSDE_5	GSDE	soil_feature	soil pH usng H2O method at 0-4.5cm		0.1
PHK1_GSDE_5	GSDE	soil_feature	soil pH using KCl method at 0-4.5cm		0.1
PNZ1_GSDE_5	GSDE	soil_feature	soil phosphorous retention by the New Zealand method at 0-4.5cm		0.01 % of weight
SAND1_GSDE_5	GSDE	soil_feature	soil sand content at 0-4.5cm		% of weight
SILT1_GSDE_5	GSDE	soil_feature	soil silt content at 0-4.5cm		% of weight
TC1_GSDE_5	GSDE	soil_feature	soil total carbon content at 0-4.5cm		0.01 % of weight
TK1_GSDE_5	GSDE	soil_feature	soil total potassium content at 0-4.5cm		0.01 % of weight
TN1_GSDE_5	GSDE	soil_feature	soil total nitrogen content at 0-4.5cm		0.01 % of weight
TP1_GSDE_5	GSDE	soil_feature	soil total phosphorous content at 0-4.5cm		0.0001 % of weight
TS1_GSDE_5	GSDE	soil_feature	soil total sulfur content at 0-4.5cm		0.01 % of weight
VMC11_GSDE_5	GSDE	soil_feature	soil volumetric water content at -10kpa at 0-4.5cm		% of volume
VMC21_GSDE_5	GSDE	soil_feature	soil volumetric water content at -33kpa at 0-4.5cm		% of volume
VMC31_GSDE_5	GSDE	soil_feature	soil volumetric water content at -1500kpa at 0-4.5cm		% of volume
