## Supplementary material for "Contrasting Rhizosphere Nitrogen Dynamics in Andropogoneae Grasses: Implications for Sustainable Agriculture": TableS4

### Sheet: legend
This is a list of maize genes/homologs that may be related to BNI capacity in maize and related species in Andropogoneae
The identification of the genes is based on the following references, maizeGDB and cornCyc
HDMBOA biosynthesis	Otaka et al., 2022
sakuranetin biosynthesis	Wang et al., 2020
shikimate pathway	Wang et al., 2020
zeanone biosynthesis	Otaka et al., 2022; Widham and Rhode 2016
sorgoleone biosynthesis	Pan et al., 2021
ABC/MATE transporter	maizeGDB search “ABC transporter” and “MATE transporter”
CIMMYT GWAS hit	Petroli et al., 2023
sweet transporter	maizeGDB search “sweet”
nitrate transporter	Leran et al., 2014
ammonium transporter	maizeGDB search “AMT”
Pan, Z., Bajsa-Hirschel, J., Vaughn, J. N., Rimando, A. M., Baerson, S. R., & Duke, S. O. (2021). In vivo assembly of the sorgoleone biosynthetic pathway and its impact on agroinfiltrated leaves of Nicotiana benthamiana. New Phytologist, 230(2), 683–697. https://doi.org/10.1111/NPH.17213
Wang, X., Li, Z., Policarpio, L., Koffas, M. A. G., & Zhang, H. (2020). De novo biosynthesis of complex natural product sakuranetin using modular co-culture engineering. Applied Microbiology and Biotechnology, 104(11), 4849–4861. doi: 10.1007/S00253-020-10576-1/
Otaka, J., Subbarao, G. V., Ono, H., & Yoshihashi, T. (2022). Biological nitrification inhibition in maize—isolation and identification of hydrophobic inhibitors from root exudates. Biology and Fertility of Soils, 58(3), 251–264. doi: 10.1007/s00374-021-01577-x
Widhalm, J. R., & Rhodes, D. (2016). Biosynthesis and molecular actions of specialized 1,4-naphthoquinone natural products produced by horticultural plants. Horticulture Research 2016 3:1, 3(1), 1–17. doi: 10.1038/hortres.2016.46
Petroli, C.D., Subbarao, G.V., Burgueño, J.A. et al. Genetic variation among elite inbred lines suggests potential to breed for BNI-capacity in maize. Sci Rep 13, 13422 (2023). https://doi.org/10.1038/s41598-023-39720-3
Leran et al., 2014	https://www.cell.com/action/showPdf?pii=S1360-1385%2813%2900170-2
header explanation
Maize homolog	maize (Zea mays) homolog gene id (v5)
Zm chromosome	Zea mays chromosome
Zm start	Zea mays start
Zm end	Zea mays end
Zm strand	Zea mays Strand (+: forward strand; -: reverse strand)
gene name	maizeGDB gene name (if exists): customized name based on putative catalytic function (XXX_like)
candidate pathway	putatively involved pathway
Paspalum homolog	Paspalum vagitatum homolog gene id
Pv chromosome	Paspalum vagitatum chromosome
Pv start	Paspalum vagitatum start
Pv end	Paspalum vagitatum end
Pv strand	Paspalum vagitatum Strand (+: forward strand; -: reverse strand)

### Sheet: candidate genes
Maize homolog	Zm chromosome	Zm start	Zm end	Zm strand	gene name	candidate pathway	Paspalum homolog	Pv chromosome	Pv start	Pv end	Pv strand
Zm00001eb115000	2	235231419	235235447	+	abcf1;ABCf1	ABCtransporter	Pavag05G200700.1	Chr05	45255391	45259480	+
Zm00001eb075940	2	25318810	25333904	-	abcg11;ABCg1	ABCtransporter	Pavag06G167100.1	Chr06	33119367	33127090	+
Zm00001eb211050	5	1856705	1859880	-	bige1;MATE1	ABCtransporter	Pavag01G017100.1	Chr01	1318906	1323719	-
Zm00001eb122470	3	10262628	10272956	+	gl13;ABCg2	ABCtransporter	Pavag03G042700.1	Chr03	3659011	3667897	+
Zm00001eb261140	6	11144240	11149527	-	mate1;MATE2	ABCtransporter	Pavag07G036700.1	Chr07	3572814	3579100	-
Zm00001eb219790	5	21638827	21642696	+	mate2;MATE3	ABCtransporter	Pavag01G168300.1	Chr01	13100597	13105283	+
Zm00001eb008790	1	27037025	27046485	-	mate3;MATE4	ABCtransporter	Pavag07G036700.1	Chr07	3572814	3579100	-
Zm00001eb130600	3	57614117	57620992	+	mate4;MATE5	ABCtransporter	Pavag03G137400.2	Chr03	13186412	13194767	+
Zm00001eb094160	2	157554580	157559169	-	mate5;MATE6	ABCtransporter	Pavag05G005700.1	Chr05	601925	606030	+
Zm00001eb230490	5	73698193	73708693	-	mate6;MATE7	ABCtransporter	Pavag04G017200.1	Chr04	1226909	1233936	-
Zm00001eb034990	1	192282898	192290293	-	mrpa10;ABCc9	ABCtransporter	Pavag10G050800.1	Chr10	4099223	4109927	-
Zm00001eb314450	7	128673664	128696502	+	mrpa2;ABCc1	ABCtransporter	Pavag02G039800.1	Chr02	3904375	3911332	-
Zm00001eb376160	9	19419057	19431789	+	mrpa3;ABCc2	ABCtransporter	Pavag10G050800.1	Chr10	4099223	4109927	-
Zm00001eb003490	1	9282197	9289488	-	mrpa4;ABCc3	ABCtransporter	Pavag01G484900.1	Chr01	51686240	51694230	-
Zm00001eb070400	2	9565132	9579223	+	mrpa5;ABCc4	ABCtransporter	Pavag06G232300.1	Chr06	38222761	38236248	-
Zm00001eb341220	8	46433609	46448161	-	mrpa6;ABCc5	ABCtransporter	Pavag03G154600.1	Chr03	23335353	23346306	+
Zm00001eb122690	3	11424922	11428913	+	mrpa7;ABCc6	ABCtransporter	Pavag03G045300.1	Chr03	3981083	3984817	+
Zm00001eb336810	8	18166651	18173010	+	mrpa8;ABCc7	ABCtransporter	Pavag03G046200.1	Chr03	4023927	4030257	-
Zm00001eb088090	2	106458621	106467824	+	mrpa9;ABCc8	ABCtransporter	Pavag06G045000.1	Chr06	12804194	12815563	-
Zm00001eb386540	9	96578212	96580982	-	ms2;ABCg3	ABCtransporter	Pavag10G187100.1	Chr10	35984247	35986146	-
Zm00001eb214890	5	7705704	7707739	-	amt10	ammonuimTransporter	Pavag01G081000.1	Chr01	6049900	6051413	-
Zm00001eb247430	5	189353104	189355146	+	amt2	ammonuimTransporter	Pavag04G200200.1	Chr04	34851155	34852942	+
Zm00001eb077350	2	29827343	29829265	+	amt3	ammonuimTransporter	Pavag06G156000.1	Chr06	32316686	32320028	+
Zm00001eb076780	2	28335557	28372002	-	amt4	ammonuimTransporter	Pavag06G165100.1	Chr06	33003151	33011200	+
Zm00001eb289990	6	163680754	163683707	+	amt6	ammonuimTransporter	Pavag09G172600.1	Chr09	37298676	37302289	+
Zm00001eb366590	8	172626253	172628459	-	amt7	ammonuimTransporter	Pavag03G350900.1	Chr03	42701110	42704965	+
Zm00001eb063910	1	303643796	303646369	+	amt8	ammonuimTransporter	Pavag01G017800.1	Chr01	1357894	1361880	-
Zm00001eb243410	5	174873201	174876155	+	amt9	ammonuimTransporter	Pavag04G158600.1	Chr04	30886437	30889419	+
Zm00001eb427000	10	134571865	134591745	+	amt5;Zm00001d025894	ammonuimTransporter; CIMMYT	Pavag06G165100.1	Chr06	33003151	33011200	+
Zm00001eb036880	1	199275966	199278911	-	SWEET11a	SWEET	PavagK291800.1	scaffold_670	47051	49772	+
Zm00001eb317850	7	143196678	143198542	-	SWEET11b	SWEET	Pavag02G236000.1	Chr02	39294813	39296626	-
Zm00001eb016690	1	59332122	59335202	-	SWEET12a	SWEET	Pavag01G355700.1	Chr01	41440339	41443102	+
Zm00001eb394800	9	135564116	135565298	+	SWEET12b	SWEET	Pavag01G355700.1	Chr01	41440339	41443102	+
Zm00001eb408920	10	14827732	14830329	+	SWEET13a	SWEET	PavagK104500.1	scaffold_21	251817	254550	+
Zm00001eb408900	10	14592719	14595578	+	SWEET13b	SWEET	PavagK104500.1	scaffold_21	251817	254550	+
Zm00001eb113080	2	229238918	229241758	+	SWEET14a	SWEET	Pavag05G148200.1	Chr05	35085763	35088207	+
Zm00001eb170150	4	23370806	23374368	-	SWEET14b	SWEET	Pavag05G148200.1	Chr05	35085763	35088207	+
Zm00001eb180830	4	99858093	99859991	+	SWEET15a	SWEET	Pavag04G143600.1	Chr04	28342488	28345514	-
Zm00001eb241930	5	168139385	168142816	+	SWEET15b	SWEET	Pavag04G143600.1	Chr04	28342488	28345514	-
Zm00001eb016370	1	57388423	57391530	+	SWEET16	SWEET	Pavag01G359400.1	Chr01	41735503	41738324	-
Zm00001eb130550	3	57335481	57343131	+	SWEET17a	SWEET	Pavag03G136700.1	Chr03	13034540	13042487	+
Zm00001eb339850	8	34277738	34283593	-	SWEET17b	SWEET	Pavag03G136700.1	Chr03	13034540	13042487	+
Zm00001eb145750	3	176398324	176400196	-	SWEET1a	SWEET	Pavag03G357800.1	Chr03	43249661	43252476	+
Zm00001eb288410	6	159025680	159028453	-	SWEET1b	SWEET	Pavag09G150900.1	Chr09	35131130	35134487	-
Zm00001eb342040	8	60365663	60368090	-	SWEET2	SWEET	Pavag03G168600.1	Chr03	26578195	26581213	+
Zm00001eb155660	3	210739191	210741141	-	SWEET2a	SWEET	Pavag03G245600.1	Chr03	34693634	34695616	+
Zm00001eb350590	8	115074122	115075823	+	SWEET3a	SWEET	Pavag09G086600.1	Chr09	12440087	12441869	-
Zm00001eb119760	3	3007579	3009415	+	SWEET3b	SWEET	Pavag03G013800.1	Chr03	1243391	1245292	+
Zm00001eb236820	5	130441250	130444600	+	SWEET4b	SWEET	PavagK119100.1	scaffold_23	414197	419568	+
Zm00001eb161560	3	229383794	229386907	+	SWEET6a	SWEET	Pavag03G187900.1	Chr03	29405052	29408428	+
Zm00001eb357800	8	145653930	145656997	+	SWEET6b	SWEET	Pavag03G187900.1	Chr03	29405052	29408428	+
Zm00001eb133100	3	95886707	95888621	+	SWEET13c;Zm00001d041067	SWEET; CIMMYT	PavagK104500.1	scaffold_21	251817	254550	+
Zm00001eb335910	8	15039694	15046669	+	Zm00001d008623	CIMMYT	Pavag03G064000.1	Chr03	5173742	5176673	-
Zm00001eb335990	8	15285952	15296652	+	Zm00001d008631	CIMMYT	Pavag03G063200.6	Chr03	5127064	5130424	-
Zm00001eb336030	8	15384941	15386306	-	Zm00001d008634	CIMMYT	Pavag03G060300.1	Chr03	4935670	4937169	+
Zm00001eb336040	8	15386628	15388070	-	Zm00001d008635	CIMMYT	Pavag03G059800.1	Chr03	4925980	4927093	+
Zm00001eb358860	8	149588265	149590872	+	Zm00001d011422	CIMMYT	Pavag03G202800.1	Chr03	30941350	30944856	+
Zm00001eb364820	8	168814976	168827925	+	Zm00001d012061	CIMMYT	Pavag03G379900.1	Chr03	44830598	44839237	-
Zm00001eb254250	5	214364658	214369496	-	Zm00001d018004;rop1	CIMMYT	Pavag04G274900.1	Chr04	40847042	40850523	-
Zm00001eb254260	5	214369801	214373399	-	Zm00001d018004;rop1	CIMMYT	Pavag04G275000.1	Chr04	40852985	40857155	-
Zm00001eb301250	7	9750749	9756181	+	Zm00001d018939;EOL1_2	CIMMYT	Pavag02G051300.1	Chr02	5064727	5069894	+
Zm00001eb014250	1	47836892	47838384	+	Zm00001d028841	CIMMYT	Pavag01G381600.1	Chr01	43845695	43847523	-
Zm00001eb014260	1	47923929	47928862	-	Zm00001d028842;p2	CIMMYT	Pavag01G381400.1	Chr01	43831703	43837052	+
Zm00001eb014460	1	48366350	48374022	+	Zm00001d028863;phd6	CIMMYT	Pavag01G381000.1	Chr01	43798864	43806601	-
Zm00001eb018990	1	68069182	68071601	+	Zm00001d029394	CIMMYT	Pavag10G023800.1	Chr10	1749239	1750295	-
Zm00001eb019000	1	68072521	68073033	+	Zm00001d029395	CIMMYT	Pavag01G333100.1	Chr01	39630366	39631823	+
Zm00001eb019010	1	68073100	68074183	+	Zm00001d029395	CIMMYT	Pavag01G333100.1	Chr01	39630366	39631823	+
Zm00001eb050330	1	256483738	256484800	-	Zm00001d033216	CIMMYT	Pavag01G142800.1	Chr01	10904280	10905994	-
Zm00001eb050340	1	256582552	256598199	+	Zm00001d033217	CIMMYT	Pavag01G142900.1	Chr01	10910978	10921115	+
Zm00001eb123790	3	15408971	15419667	+	Zm00001d039787	CIMMYT	Pavag03G059300.1	Chr03	4904371	4911851	+
Zm00001eb138940	3	142119622	142129609	-	Zm00001d041855	CIMMYT	Pavag04G232100.1	Chr04	37526250	37529922	+
Zm00001eb138950	3	142215857	142217907	-	Zm00001d041856	CIMMYT	Pavag08G046500.1	Chr08	6666134	6667172	+
Zm00001eb397240	9	144681430	144689824	+	Zm00001d047761	CIMMYT	Pavag01G393800.1	Chr01	44795071	44803784	+
Zm00001eb397250	9	144689979	144701899	-	Zm00001d047762	CIMMYT	Pavag01G394100.1	Chr01	44816433	44823574	-
Zm00001eb185090	4	147387086	147391025	+	Zm00001d051138	CIMMYT	Pavag04G201700.1	Chr04	34966348	34969278	+
Zm00001eb185100	4	147391244	147394820	-	Zm00001d051139	CIMMYT	Pavag04G201800.1	Chr04	34970129	34973903	-
Zm00001eb194440	4	186790065	186792293	+	Zm00001d052252	CIMMYT	Pavag04G279000.1	Chr04	41159403	41161609	-
Zm00001eb194450	4	186803940	186809634	+	Zm00001d052253	CIMMYT	Pavag04G278900.3	Chr04	41143327	41147364	-
Zm00001eb200480	4	208085407	208087120	+	Zm00001d052958	CIMMYT	Pavag05G176500.1	Chr05	41627139	41628813	+
Zm00001eb165610	4	4106275	4108968	+	bx1	HDMBOA	Pavag01G050400.2	Chr01	3647278	3649270	+
Zm00001eb018660	1	66575008	66577094	-	bx10	HDMBOA	Pavag01G329400.1	Chr01	39347978	39353750	-
Zm00001eb018640	1	66491965	66494310	-	bx11	HDMBOA	Pavag01G329400.1	Chr01	39347978	39353750	-
Zm00001eb018630	1	66372071	66379741	-	bx12	HDMBOA	Pavag01G329400.1	Chr01	39347978	39353750	-
Zm00001eb116010	2	237500176	237501923	-	bx13	HDMBOA	Pavag10G082500.1	Chr10	6865463	6867390	-
Zm00001eb092770	2	148461814	148463257	+	bx14	HDMBOA	Pavag01G329400.1	Chr01	39347978	39353750	-
Zm00001eb165620	4	4111390	4113543	+	bx2	HDMBOA	Pavag07G006300.1	Chr07	637421	639603	+
Zm00001eb165550	4	3850064	3852826	-	bx3	HDMBOA	Pavag07G005000.1	Chr07	519080	521030	+
Zm00001eb165560	4	3890323	3892942	-	bx4	HDMBOA	Pavag03G081400.1	Chr03	6786891	6789527	-
Zm00001eb165580	4	3947906	3950125	+	bx5	HDMBOA	Pavag07G005000.1	Chr07	519080	521030	+
Zm00001eb164860	4	2151334	2152870	+	bx6	HDMBOA	Pavag10G082900.1	Chr10	6891143	6893324	-
Zm00001eb169520	4	19928347	19930451	+	bx7	HDMBOA	Pavag05G197700.1	Chr05	44815598	44817039	+
Zm00001eb165590	4	4060833	4062879	-	bx8	HDMBOA	Pavag02G108900.1	Chr02	17908982	17910959	+
Zm00001eb033030	1	184391611	184393452	+	bx9	HDMBOA	Pavag01G026800.1	Chr01	1874439	1876405	-
Zm00001eb411380	10	34811276	34816392	+	glu1	HDMBOA	Pavag06G131900.1	Chr06	30328701	30333404	-
Zm00001eb411680	10	38458493	38463380	-	glu2	HDMBOA	Pavag06G131900.1	Chr06	30328701	30333404	-
Zm00001eb411430	10	35311720	35315618	-	glu3	HDMBOA	Pavag06G131900.1	Chr06	30328701	30333404	-
Zm00001eb133810	3	103238377	103243087	+	glucosidase_p1	HDMBOA	Pavag06G131900.1	Chr06	30328701	30333404	-
Zm00001eb133800	3	102950874	102954974	+	glucosidase_p2	HDMBOA	Pavag06G131900.1	Chr06	30328701	30333404	-
Zm00001eb418490	10	94882200	94887898	-	IDP1429	HDMBOA	Pavag06G131900.1	Chr06	30328701	30333404	-
Zm00001eb152400	3	200192444	200195756	+	NPF1.1	NPF	Pavag03G284300.1	Chr03	37741093	37743668	-
Zm00001eb152390	3	200150005	200152711	+	NPF1.4	NPF	Pavag03G284400.1	Chr03	37748749	37751223	-
Zm00001eb033080	1	184483343	184486421	-	NPF2.1	NPF	Pavag08G169800.1	Chr08	30327636	30330643	-
Zm00001eb053220	1	267631580	267651064	+	NPF2.2	NPF	Pavag01G121900.1	Chr01	9276587	9283438	+
Zm00001eb217190	5	13822973	13828390	+	NPF2.3	NPF	Pavag01G121900.1	Chr01	9276587	9283438	+
Zm00001eb067510	2	4034420	4036126	+	NPF2.4	NPF	Pavag06G269200.1	Chr06	40812889	40814926	+
Zm00001eb380030	9	34485259	34486512	-	NPF3.1	NPF	PavagK143500.1	scaffold_2797	46505	50591	-
Zm00001eb287980	6	157782186	157785573	-	NPF3.2	NPF	Pavag09G143300.1	Chr09	34462886	34466368	-
Zm00001eb287960	6	157703434	157704797	-	NPF3.3	NPF	Pavag09G143200.1	Chr09	34455004	34459112	+
Zm00001eb287970	6	157751733	157756589	+	NPF3.4	NPF	Pavag09G143200.1	Chr09	34455004	34459112	+
Zm00001eb288010	6	157896012	157898486	+	NPF3.5	NPF	Pavag09G143500.1	Chr09	34480568	34483213	+
Zm00001eb288020	6	157898568	157903712	-	NPF3.6	NPF	Pavag09G143600.1	Chr09	34488265	34492461	-
Zm00001eb112180	2	225843308	225852265	+	NPF4.1	NPF	Pavag05G121200.1	Chr05	17087267	17092973	+
Zm00001eb277160	6	113864229	113893982	-	NPF4.10	NPF	Pavag10G175400.2	Chr10	34461643	34469507	-
Zm00001eb153210	3	202892428	202893297	+	NPF4.12	NPF	Pavag03G275800.1	Chr03	37096867	37099654	+
Zm00001eb082170	2	49503206	49507453	+	NPF4.2	NPF	Pavag06G104700.1	Chr06	28151698	28156319	-
Zm00001eb170950	4	27984394	27992680	+	NPF4.3	NPF	Pavag07G087000.1	Chr07	10183981	10188520	+
Zm00001eb425550	10	129760229	129762280	-	NPF4.4	NPF	Pavag06G143800.1	Chr06	31216668	31224868	-
Zm00001eb133760	3	102251224	102254014	-	NPF4.5	NPF	Pavag08G041100.1	Chr08	5276425	5280860	+
Zm00001eb090200	2	122437039	122469332	+	NPF4.6	NPF	Pavag10G086400.1	Chr10	7192556	7197046	+
Zm00001eb078860	2	36014948	36019476	+	NPF4.7	NPF	Pavag06G143700.1	Chr06	31205920	31211285	-
Zm00001eb277150	6	113864155	113888062	+	NPF4.8	NPF	Pavag10G175400.2	Chr10	34461643	34469507	-
Zm00001eb003170	1	8532021	8535132	-	NPF5.1	NPF	Pavag01G487400.1	Chr01	51934035	51952668	+
Zm00001eb366570	8	172515933	172518350	-	NPF5.10	NPF	Pavag03G351500.1	Chr03	42744378	42746680	+
Zm00001eb199740	4	204933533	204937200	-	NPF5.11	NPF	Pavag09G155200.1	Chr09	35510577	35515057	-
Zm00001eb034670	1	191315938	191318399	-	NPF5.12	NPF	Pavag09G155200.1	Chr09	35510577	35515057	-
Zm00001eb348700	8	103428455	103434329	+	NPF5.13	NPF	Pavag09G155200.1	Chr09	35510577	35515057	-
Zm00001eb289290	6	161825074	161834224	-	NPF5.14	NPF	Pavag09G155200.1	Chr09	35510577	35515057	-
Zm00001eb146350	3	178989232	178990691	-	NPF5.15	NPF	Pavag03G351600.1	Chr03	42751265	42759863	+
Zm00001eb146380	3	179047509	179053366	-	NPF5.16	NPF	Pavag03G351600.1	Chr03	42751265	42759863	+
Zm00001eb434430	10	151575197	151596574	+	NPF5.17	NPF	Pavag06G294900.1	Chr06	42570787	42573612	+
Zm00001eb046210	1	239147576	239152262	-	NPF5.2	NPF	Pavag01G209100.1	Chr01	16953784	16957033	-
Zm00001eb222030	5	31418223	31422474	-	NPF5.3	NPF	Pavag01G208900.1	Chr01	16927085	16932051	-
Zm00001eb046170	1	239097082	239100854	-	NPF5.4	NPF	Pavag01G208900.1	Chr01	16927085	16932051	-
Zm00001eb062900	1	301039904	301042507	-	NPF5.5	NPF	Pavag01G027900.1	Chr01	1967628	1970478	+
Zm00001eb211600	5	2564554	2566444	-	NPF5.6	NPF	Pavag01G027900.1	Chr01	1967628	1970478	+
Zm00001eb371840	9	3633046	3635886	+	NPF5.7	NPF	Pavag10G102900.1	Chr10	8898904	8901750	-
Zm00001eb289280	6	161819661	161824340	-	NPF5.8	NPF	Pavag09G155000.5	Chr09	35479959	35486648	-
Zm00001eb146390	3	179073557	179076000	-	NPF5.9	NPF	Pavag03G351400.1	Chr03	42737588	42740183	+
Zm00001eb126980	3	32222145	32225105	-	NPF6.1	NPF	Pavag03G096300.1	Chr03	8315165	8317132	-
Zm00001eb162570	3	232863411	232867421	+	NPF6.2	NPF	Pavag03G164100.1	Chr03	25340422	25343611	+
Zm00001eb342280	8	62861957	62864329	-	NPF6.3	NPF	Pavag03G164100.1	Chr03	25340422	25343611	+
Zm00001eb416090	10	81342176	81348355	+	NPF6.4	NPF	Pavag07G048000.1	Chr07	4806084	4814145	-
Zm00001eb000390	1	1807198	1809676	+	NPF6.5	NPF	Pavag01G291600.1	Chr01	35815175	35819957	-
Zm00001eb023600	1	94079628	94083971	+	NPF6.6	NPF	Pavag01G291500.1	Chr01	35807048	35812242	+
Zm00001eb023610	1	94150928	94153295	-	NPF6.7	NPF	Pavag01G291500.1	Chr01	35807048	35812242	+
Zm00001eb245250	5	181157650	181161252	-	NPF6.8	NPF	Pavag04G175000.1	Chr04	32483474	32487142	-
Zm00001eb251130	5	206116743	206122215	-	NPF7.10	NPF	Pavag04G233600.1	Chr04	37660587	37664478	+
Zm00001eb189000	4	167485457	167489305	-	NPF7.11	NPF	Pavag04G255000.1	Chr04	39397599	39400174	-
Zm00001eb251550	5	207674298	207679694	+	NPF7.2	NPF	Pavag04G243700.1	Chr04	38534081	38538286	+
Zm00001eb188080	4	163931297	163934140	-	NPF7.3	NPF	Pavag04G243600.1	Chr04	38526915	38530122	+
Zm00001eb251540	5	207660974	207664039	+	NPF7.4	NPF	Pavag04G243600.1	Chr04	38526915	38530122	+
Zm00001eb025420	1	108552188	108554167	-	NPF7.7	NPF	Pavag01G270500.1	Chr01	33339097	33342622	-
Zm00001eb025400	1	108499698	108503394	-	NPF7.8	NPF	Pavag01G270400.3	Chr01	33332228	33336415	-
Zm00001eb304390	7	26028933	26031650	+	NPF7.9	NPF	PavagK278200.1	scaffold_621	11849	14236	-
Zm00001eb335710	8	14319884	14327098	+	NPF8.1	NPF	Pavag03G069000.1	Chr03	5691771	5697193	-
Zm00001eb009990	1	31487118	31499471	-	NPF8.10	NPF	Pavag01G426300.1	Chr01	47182910	47188135	+
Zm00001eb025870	1	114243506	114258252	-	NPF8.12	NPF	Pavag01G254100.1	Chr01	26967348	26972811	-
Zm00001eb025900	1	114405724	114420829	+	NPF8.13	NPF	Pavag01G266300.1	Chr01	32418777	32421347	-
Zm00001eb025890	1	114351887	114359883	-	NPF8.15	NPF	Pavag01G254600.1	Chr01	27042626	27045351	-
Zm00001eb025880	1	114276473	114278942	-	NPF8.16	NPF	Pavag01G254500.1	Chr01	27029311	27031413	-
Zm00001eb144350	3	170871268	170874626	-	NPF8.2	NPF	Pavag03G371200.1	Chr03	44176465	44180172	+
Zm00001eb365540	8	170006271	170015276	-	NPF8.3	NPF	Pavag03G371200.1	Chr03	44176465	44180172	+
Zm00001eb381860	9	48857233	48861543	+	NPF8.4	NPF	Pavag03G371200.1	Chr03	44176465	44180172	+
Zm00001eb310680	7	100331250	100334585	-	NPF8.5	NPF	Pavag03G371200.1	Chr03	44176465	44180172	+
Zm00001eb055470	1	275886347	275891522	-	NPF8.8	NPF	Pavag01G101300.1	Chr01	7553503	7557484	+
Zm00001eb009980	1	31438235	31442895	-	NPF8.9	NPF	Pavag01G426600.2	Chr01	47198933	47203894	+
Zm00001eb066390	2	2187069	2189273	+	4CL_like1	sakuranetin	Pavag06G282000.1	Chr06	41689293	41691684	-
Zm00001eb380130	9	34740499	34742661	-	4CL_like10	sakuranetin	Pavag06G282000.1	Chr06	41689293	41691684	-
Zm00001eb002720	1	7540589	7545110	-	4CL_like11	sakuranetin	Pavag01G491400.1	Chr01	52201687	52204756	+
Zm00001eb002380	1	6724575	6726661	+	4CL_like12	sakuranetin	Pavag01G494100.1	Chr01	52432595	52434799	-
Zm00001eb389420	9	112212287	112219187	+	4CL_like13	sakuranetin	Pavag10G213300.1	Chr10	38539093	38544509	-
Zm00001eb040790	1	214915554	214917940	+	4CL_like2	sakuranetin	Pavag07G153200.1	Chr07	35879328	35881767	-
Zm00001eb187910	4	163367810	163373154	-	4CL_like3	sakuranetin	Pavag04G229800.1	Chr04	37357175	37360470	+
Zm00001eb233720	5	91220184	91225235	-	4CL_like4;bm5	sakuranetin	Pavag04G057400.1	Chr04	4582189	4586739	+
Zm00001eb230220	5	72692984	72695538	+	4CL_like5	sakuranetin	Pavag04G014000.1	Chr04	1041924	1044960	+
Zm00001eb403480	9	159827530	159827833	+	4CL_like6	sakuranetin	Pavag01G494100.1	Chr01	52432595	52434799	-
Zm00001eb280520	6	127693459	127695674	-	4CL_like7	sakuranetin	Pavag06G282000.1	Chr06	41689293	41691684	-
Zm00001eb178360	4	74818087	74829095	+	4CL_like8	sakuranetin	Pavag07G096400.1	Chr07	12803988	12808651	+
Zm00001eb002700	1	7509171	7511704	-	4CL_like9	sakuranetin	Pavag01G491400.1	Chr01	52201687	52204756	+
Zm00001eb240910	5	163098338	163100423	+	C4H_like1	sakuranetin	PavagK143700.1	scaffold_28	164435	166426	+
Zm00001eb285030	6	146507219	146509505	+	C4H_like2	sakuranetin	Pavag09G093900.1	Chr09	18808816	18813612	+
Zm00001eb368900	8	176949353	176951758	+	C4H_like3	sakuranetin	Pavag03G317900.1	Chr03	40283722	40286169	-
Zm00001eb346150	8	85498616	85502010	-	C4H_like4	sakuranetin	Pavag09G093900.1	Chr09	18808816	18813612	+
Zm00001eb107290	2	212955510	212959060	-	CHI_like1	sakuranetin	Pavag02G321600.1	Chr02	45622914	45631482	-
Zm00001eb062510	1	300070598	300072122	-	chi1	sakuranetin	Pavag01G031900.1	Chr01	2266887	2268478	+
Zm00001eb256920	5	220358169	220362433	+	chi4	sakuranetin	Pavag04G296200.3	Chr04	43176782	43180187	+
Zm00001eb238460	5	145915141	145930278	-	chi5	sakuranetin	Pavag06G177800.1	Chr06	33918993	33941451	-
Zm00001eb163860	3	236671245	236672802	+	chi6	sakuranetin	Pavag08G019100.1	Chr08	2217454	2218907	+
Zm00001eb400190	9	153266833	153268354	+	fomt4:NOMT	sakuranetin	Pavag07G050500.1	Chr07	5073955	5076226	-
Zm00001eb135760	3	121642506	121648137	+	TAL_like1	sakuranetin	PavagK321200.1	scaffold_843	60013	62528	-
Zm00001eb000140	1	325307	326897	-	TAL_like10	sakuranetin	PavagK321100.1	scaffold_843	26015	28747	-
Zm00001eb077230	2	29634795	29638394	+	TAL_like11;pal2	sakuranetin	Pavag06G160200.1	Chr06	32644425	32647405	-
Zm00001eb327700	7	175045663	175049014	+	TAL_like12	sakuranetin	Pavag02G352900.1	Chr02	47872522	47873397	+
Zm00001eb336630	8	17567532	17573671	+	TAL_like13	sakuranetin	PavagK321200.1	scaffold_843	60013	62528	-
Zm00001eb247610	5	190440552	190444355	+	TAL_like14;pal1	sakuranetin	Pavag04G202700.1	Chr04	35078728	35082320	-
Zm00001eb205530	4	240172199	240173260	+	TAL_like15	sakuranetin	PavagK321200.1	scaffold_843	60013	62528	-
Zm00001eb185240	4	148551932	148555766	-	TAL_like16;pal3	sakuranetin	Pavag04G202700.1	Chr04	35078728	35082320	-
Zm00001eb185260	4	148685735	148688452	+	TAL_like17;pal4	sakuranetin	PavagK321200.1	scaffold_843	60013	62528	-
Zm00001eb077220	2	29564492	29567298	+	TAL_like18;pal6	sakuranetin	Pavag06G160300.1	Chr06	32654451	32657501	-
Zm00001eb144920	3	173221180	173222656	-	TAL_like2	sakuranetin	Pavag06G160300.1	Chr06	32654451	32657501	-
Zm00001eb050970	1	259622634	259625237	+	TAL_like3;pal11	sakuranetin	PavagK320900.1	scaffold_843	7268	11560	-
Zm00001eb247640	5	190496330	190498784	+	TAL_like4;pal7_1	sakuranetin	PavagK321200.1	scaffold_843	60013	62528	-
Zm00001eb247650	5	190496460	190498845	-	TAL_like5;pal8	sakuranetin	PavagK321100.1	scaffold_843	26015	28747	-
Zm00001eb247660	5	190560749	190563289	+	TAL_like6;pal7_2	sakuranetin	PavagK321200.1	scaffold_843	60013	62528	-
Zm00001eb247670	5	190561898	190562285	-	TAL_like7;pal7_3	sakuranetin	PavagK321300.1	scaffold_843	68431	71364	+
Zm00001eb247630	5	190489318	190493473	-	TAL_like8;pal9	sakuranetin	PavagK320900.1	scaffold_843	7268	11560	-
Zm00001eb185250	4	148638945	148643994	-	TAL_like9;pal5	sakuranetin	PavagK320900.1	scaffold_843	7268	11560	-
Zm00001eb129160	3	46586967	46593508	-	CHS_like1;chls12	sakuranetin;sorgolene	Pavag02G286100.1	Chr02	42983372	42984559	-
Zm00001eb129120	3	46466677	46470830	+	CHS_like10;chls5	sakuranetin;sorgolene	Pavag05G281900.1	Chr05	56888958	56890260	-
Zm00001eb237560	5	139124000	139124666	+	CHS_like11;chls6	sakuranetin;sorgolene	Pavag02G077800.1	Chr02	8048252	8049451	-
Zm00001eb198050	4	198812661	198814372	+	CHS_like12;chls8	sakuranetin;sorgolene	Pavag05G156800.1	Chr05	38272971	38274322	+
Zm00001eb113410	2	230331763	230332964	-	CHS_like13;chls9	sakuranetin;sorgolene	Pavag02G077800.1	Chr02	8048252	8049451	-
Zm00001eb221390	5	28058367	28064932	-	CHS_like2;chls11	sakuranetin;sorgolene	Pavag01G198900.1	Chr01	15714028	15716341	-
Zm00001eb045460	1	235561629	235562674	-	CHS_like3;chls2	sakuranetin;sorgolene	Pavag01G198900.1	Chr01	15714028	15716341	-
Zm00001eb198030	4	198742446	198745866	+	CHS_like4;c2	sakuranetin;sorgolene	Pavag05G157000.1	Chr05	38297966	38301710	-
Zm00001eb198080	4	198828934	198830596	+	CHS_like5;chls7	sakuranetin;sorgolene	Pavag05G156400.2	Chr05	38239654	38241427	-
Zm00001eb305800	7	35673623	35675327	+	CHS_like6;chls1	sakuranetin;sorgolene	Pavag02G083000.1	Chr02	8647718	8649526	-
Zm00001eb200040	4	206496456	206499294	-	CHS_like7;chls10	sakuranetin;sorgolene	Pavag05G156800.1	Chr05	38272971	38274322	+
Zm00001eb322090	7	159740788	159742902	-	CHS_like8;chls3	sakuranetin;sorgolene	PavagK289600.1	scaffold_661	71831	73135	+
Zm00001eb129220	3	47108130	47111683	-	CHS_like9;chls4	sakuranetin;sorgolene	Pavag05G281900.1	Chr05	56888958	56890260	-
Zm00001eb378020	9	24558170	24561990	-	AroA_like;eps1	shikimatePathway	Pavag10G025600.1	Chr10	1888209	1892262	+
Zm00001eb103800	2	202796570	202800809	-	AroB_like	shikimatePathway	Pavag02G257700.1	Chr02	40934127	40937120	-
Zm00001eb011020	1	35400119	35410780	-	AroC_like1	shikimatePathway	Pavag01G414800.1	Chr01	46287998	46292666	+
Zm00001eb398400	9	148070997	148075589	+	AroC_like2;pco087106a	shikimatePathway	Pavag01G414700.1	Chr01	46281865	46286699	+
Zm00001eb137730	3	134802553	134807327	-	AroDE_like1;IDP8406	shikimatePathway	Pavag08G086800.1	Chr08	20443938	20448896	-
Zm00001eb131900	3	71997543	72027575	+	AroDE_like2;cl40355	shikimatePathway	PavagK075700.1	scaffold_16	41885	74792	-
Zm00001eb410660	10	26254314	26259380	+	AroDE_like3;sad1	shikimatePathway	Pavag08G086700.1	Chr08	20435498	20439711	-
Zm00001eb026910	1	126693402	126693861	-	AroG_like1	shikimatePathway	Pavag02G354700.1	Chr02	47996440	48000368	-
Zm00001eb284030	6	142760811	142763084	+	AroG_like2	shikimatePathway	Pavag02G354700.1	Chr02	47996440	48000368	-
Zm00001eb254940	5	216053800	216056352	+	AroL_like1	shikimatePathway	Pavag04G279200.1	Chr04	41175860	41179075	+
Zm00001eb069000	2	6672361	6675839	+	AroL_like2	shikimatePathway	Pavag06G253000.1	Chr06	39690632	39694137	-
Zm00001eb194410	4	186663197	186665944	-	AroL_like3	shikimatePathway	Pavag04G279200.1	Chr04	41175860	41179075	+
Zm00001eb181210	4	105763921	105764979	+	CYP71AM1_like	sorgolene	Pavag01G230200.1	Chr01	19650194	19657751	-
Zm00001eb252730	5	211140522	211142190	-	DES2_like;fad16	sorgolene	Pavag04G254800.1	Chr04	39388678	39393511	-
Zm00001eb163200	3	235161104	235163589	-	DES3_like;fad3	sorgolene	Pavag05G002800.1	Chr05	278644	283426	-
Zm00001eb164750	4	1866884	1869039	-	OMT2_like;gpm747	sorgolene	Pavag05G109200.1	Chr05	13999717	14001492	-
Zm00001eb261830	6	14800426	14803514	-	AAE14	zeanone	Pavag07G032700.1	Chr07	3106456	3109857	-
Zm00001eb033120	1	184673369	184677165	-	DHNAT1	zeanone	Pavag08G170500.2	Chr08	30417767	30421740	-
Zm00001eb417510	10	88955373	88956535	-	DHNAT2;IPD238	zeanone	Pavag09G036600.1	Chr09	3403619	3406268	-
Zm00001eb417500	10	88929097	88931899	-	DHNAT3	zeanone	Pavag09G036600.1	Chr09	3403619	3406268	-
Zm00001eb217120	5	13699125	13702678	+	DHNAT4	zeanone	Pavag01G120100.3	Chr01	9113347	9126265	+
Zm00001eb286510	6	152624172	152624490	-	menB1	zeanone	Pavag01G153300.1	Chr01	11882609	11886960	-
Zm00001eb321480	7	155325744	155338522	+	menB2	zeanone	Pavag03G221000.1	Chr03	32617291	32620542	-
Zm00001eb157640	3	217343267	217345953	+	menB3;cl26679_1	zeanone	Pavag03G221000.1	Chr03	32617291	32620542	-
Zm00001eb310840	7	102149986	102153342	+	menF;ics1	zeanone	Pavag02G162700.2	Chr02	32455573	32459973	+
Zm00001eb098580	2	181510915	181514588	+	phyllo;vdac1a	zeanone	Pavag02G162600.1	Chr02	32448119	32451558	+
