## Supplementary material for "Contrasting Rhizosphere Nitrogen Dynamics in Andropogoneae Grasses: Implications for Sustainable Agriculture": TableS6

### Sheet: Sheet1
GO_ID	Term	Annotated	Significant	Expected	Fisher.weight01
GO:0050832	defense response to fungus	232	4	0.25	0.00011
GO:0031640	killing of cells of another organism	20	2	0.02	0.00022
GO:0006032	chitin catabolic process	35	2	0.04	0.00067
GO:0030488	tRNA methylation	41	2	0.04	0.00092
GO:0016998	cell wall macromolecule catabolic process	54	2	0.06	0.0016
GO:0042742	defense response to bacterium	321	3	0.35	0.00508
GO:0000272	polysaccharide catabolic process	176	3	0.19	0.0078
